# Single-Cell Classification Using Graph Convolutional Networks

**DOI:** 10.1101/2021.06.13.448259

**Authors:** Tianyu Wang, Jun Bai, Sheida Nabavi

**Author notes:** **Corresponding author:** Sheida Nabavi.

## Abstract

**Background:** Analyzing single-cell RNA sequencing (scRNAseq) data plays an important role in understanding the intrinsic and extrinsic cellular processes in biological and biomedical research. One significant effort in this area is the identification of cell types. With the availability of a huge amount of single cell sequencing data and discovering more and more cell types, classifying cells into known cell types has become a priority nowadays. Several methods have been introduced to classify cells utilizing gene expression data. However, incorporating biological gene interaction networks has been proved valuable in cell classification procedures.

**Results:** In this study, we propose a multimodal end-to-end deep learning model, named sigGCN, for cell classification that combines a graph convolutional network (GCN) and a neural network to exploit gene interaction networks. We used standard classification metrics to evaluate the performance of the proposed method on the within-dataset classification and the cross-dataset classification. We compared the performance of the proposed method with those of the existing cell classification tools and traditional machine learning classification methods.

**Conclusions:** Results indicate that the proposed method outperforms other commonly used methods in terms of classification accuracy and F1 scores. This study shows that the integration of prior knowledge about gene interactions with gene expressions using GCN methodologies can extract effective features improving the performance of cell classification.
