## Additional file 2 for "Single-Cell Classification Using Graph Convolutional Networks"

### Sheet: Sheet1
Tool	Dataset	medianF1	Accuracy	Unassigned rate
scPred	Zhengsorted	0.976661	0.976326	0.472
scPred	Zheng68K	0.823529	0.953608	0.852919
scPred	Xin	1	1	0.0896552
scPred	BaronHuman	0.977053	0.990591	0.131855
scPred	Muraro	1	0.994898	0.0798122
scPred	Segerstolpe	1	0.97191	0.168224
scPred	BaronMouse	1	0.993902	0.132275
		medianF1	Accuracy	Unassigned rate
scID	Zhengsorted	0.660658	0.721221	0.001
scID	Zheng68K	0.616971	0.587077	0.176346
scID	Xin	1	1	0.0137931
scID	BaronHuman	0.298148	0.460819	0.00233372
scID	Muraro	0.577586	0.6	0.0375587
scID	Segerstolpe	0.191103	0.285047	0
scID	BaronMouse	0.228571	0.285714	0
		medianF1	Accuracy	Unassigned rate
scmapcluster	Zhengsorted	0.752309	0.777956	0.0655
scmapcluster	Zheng68K	0.486697	0.425549	0.0397271
scmapcluster	Xin	1	1	0.0482759
scmapcluster	BaronHuman	0.943767	0.965995	0.0735123
scmapcluster	Muraro	0.996732	0.985714	0.0140845
scmapcluster	Segerstolpe	1	0.985437	0.0373832
scmapcluster	BaronMouse	1	0.97351	0.201058
		medianF1	Accuracy	Unassigned rate
scmapcell	Zhengsorted	0.750627	0.90389	0.563
scmapcell	Zheng68K	0.686957	0.819697	0.699773
scmapcell	Xin	0.992171	0.992647	0.062069
scmapcell	BaronHuman	0.977167	0.984223	0.0385064
scmapcell	Muraro	1	0.995146	0.0328638
scmapcell	Segerstolpe	1	0.985437	0.0373832
scmapcell	BaronMouse	0.997143	0.994186	0.0899471
		medianF1	Accuracy	Unassigned rate
sigGCN	Zhengsorted	0.981136	0.952222	0.1
sigGCN	Zheng68K	0.847022	0.834772	0.227293
sigGCN	Xin	1	1	0.00689655
sigGCN	BaronHuman	0.978022	0.984597	0.0151692
sigGCN	Muraro	1	0.995283	0.00469484
sigGCN	Segerstolpe	1	0.976415	0.00934579
sigGCN	BaronMouse	0.967607	0.983516	0.037037
