## Additional file 3 for "Single-Cell Classification Using Graph Convolutional Networks"

### Sheet: Sheet1
Tool	Training datset	Testing dataset	medianF1	Acc	Unassigned rate
scPred	BaronHuman+ Muraro+ Segerstolpe	Xin	0.950549	0.993474	0.0483092
scPred	Xin+ Muraro+ Segerstolpe	BaronHuman	0.999872	0.999625	0.532329
scPred	Xin+ BaronHuman+ Segerstolpe	Muraro	0.96462	0.980796	0.0617761
scPred	Xin+ BaronHuman+ Muraro	Segerstolpe	0.996	0.999147	0.185417
	Training datset	Testing dataset	medianF1	Acc	Unassigned rate
scID	BaronHuman+ Muraro+ Segerstolpe	Xin	0.9935	0.997911	0.0089717
scID	Xin+ Muraro+ Segerstolpe	BaronHuman	0.989207	0.993476	0.247941
scID	Xin+ BaronHuman+ Segerstolpe	Muraro	0.984707	0.988852	0.0186615
scID	Xin+ BaronHuman+ Muraro	Segerstolpe	0.997769	0.998584	0.0194444
	Training datset	Testing dataset	medianF1	Acc	Unassigned rate
scmapcluster	BaronHuman+ Muraro+ Segerstolpe	Xin	0.137931	0.458065	0.572119
scmapcluster	Xin+ Muraro+ Segerstolpe	BaronHuman	0.5	1	0.997021
scmapcluster	Xin+ BaronHuman+ Segerstolpe	Muraro	0.00246305	0.0863931	0.404118
scmapcluster	Xin+ BaronHuman+ Muraro	Segerstolpe	0	0.983173	0.422222
	Training datset	Testing dataset	medianF1	Acc	Unassigned rate
scmapcell	BaronHuman+ Muraro+ Segerstolpe	Xin	0.537671	0.952215	0.205659
scmapcell	Xin+ Muraro+ Segerstolpe	BaronHuman	0.508382	0.937988	0.550727
scmapcell	Xin+ BaronHuman+ Segerstolpe	Muraro	0.494021	0.923863	0.30695
scmapcell	Xin+ BaronHuman+ Muraro	Segerstolpe	0.458333	0.916811	0.599306
	Training datset	Testing dataset	medianF1	Acc	Unassigned rate
sigGCN	BaronHuman+ Muraro+ Segerstolpe	Xin	0.993433	0.997238	0.000690131
sigGCN	Xin+ Muraro+ Segerstolpe	BaronHuman	0.98862	0.994119	0.0168214
sigGCN	Xin+ BaronHuman+ Segerstolpe	Muraro	0.96101	0.978641	0.00579151
sigGCN	Xin+ BaronHuman+ Muraro	Segerstolpe	0.989314	0.993056	0.00625
